# Time and temperature-resolved transcriptomic analysis of *Arabidopsis* splicing-related mutants

**DOI:** 10.1101/2024.11.08.622454

**Authors:** Sarah Muniz Nardeli, Nabila El Arbi, Varvara Dikaya, Nelson Rojas-Murcia, Daniela Goretti, Markus Schmid

## Abstract

Temperature plays a crucial role in plant growth and development, influencing numerous physiological processes throughout the plant life cycle. Ambient temperature fluctuations can significantly affect transcriptomic adjustments, which are essential for plants to adapt to ever-changing environmental conditions. Despite the known impacts of extreme temperatures on plant physiology, there remains a knowledge gap regarding the specific effects of moderate changes in ambient temperatures on transcriptomic responses. This study employs strand-specific mRNA sequencing (RNA-seq) to assess how different splicing-related mutants respond to varying ambient temperatures, providing a valuable resource to the research community. Analysis of our time-resolved temperature-regulated alternative RNA splicing data reveals that common and exclusive use of the splicing machinery plays pivotal roles in thermoresponsive growth. Furthermore, our analyses demonstrate that moderate temperature changes are translated into widespread transcriptomic responses, including adjustments of the circadian clock and significant splicing changes in light and temperature genes. These results highlight the importance of these particular signaling pathways in adapting to new temperature regimes and suggest future experiments to study the role of alternative RNA splicing in temperature adaptation. Taken together, our results provide insights regarding the role of RNA splicing in plant responses to ambient temperature changes, highlighting the biological relevance of transcriptomic adjustments in enhancing plant resilience and adaptation to climate variability.

**SIGNIFICANCE STATEMENT:**

– This is the first comprehensive study on how mutants involved in multiple steps of the splicing process modulate splicing activity in response to low and high ambient temperature changes.
– We assessed early and acclimated transcriptomic responses and created a valuable resource to investigate the biological outputs.
