## Supporting Table S1 for "Time and temperature-resolved transcriptomic analysis of *Arabidopsis* splicing-related mutants"

### Sheet: Sheet1
Table S1 - List of samples and conditions for Splicing Transcriptomics
ID	Genotype	Temperature (°C)	Timepoint (h)
1	Col-0	23	t0
2	Col-0	23	t0
3	Col-0	23	t0
4	Col-0	23	t1
5	Col-0	23	t1
6	Col-0	23	t1
7	Col-0	23	t3
8	Col-0	23	t3
9	Col-0	23	t3
10	Col-0	23	t6
11	Col-0	23	t6
12	Col-0	23	t6
13	Col-0	23	t24
14	Col-0	23	t24
15	Col-0	23	t24
16	Col-0	16	t1
17	Col-0	16	t1
18	Col-0	16	t1
19	Col-0	16	t3
20	Col-0	16	t3
21	Col-0	16	t3
22	Col-0	16	t6
23	Col-0	16	t6
24	Col-0	16	t6
25	Col-0	16	t24
26	Col-0	16	t24
27	Col-0	16	t24
28	Col-0	27	t1
29	Col-0	27	t1
30	Col-0	27	t1
31	Col-0	27	t3
32	Col-0	27	t3
33	Col-0	27	t3
34	Col-0	27	t6
35	Col-0	27	t6
36	Col-0	27	t6
37	Col-0	27	t24
38	Col-0	27	t24
39	Col-0	27	t24
40	pcp-1	23	t0
41	pcp-1	23	t0
42	pcp-1	23	t0
43	pcp-1	23	t1
44	pcp-1	23	t1
45	pcp-1	23	t1
46	pcp-1	23	t3
47	pcp-1	23	t3
48	pcp-1	23	t3
49	pcp-1	23	t6
50	pcp-1	23	t6
51	pcp-1	23	t6
52	pcp-1	23	t24
53	pcp-1	23	t24
54	pcp-1	23	t24
55	pcp-1	16	t1
56	pcp-1	16	t1
57	pcp-1	16	t1
58	pcp-1	16	t3
59	pcp-1	16	t3
60	pcp-1	16	t3
61	pcp-1	16	t6
62	pcp-1	16	t6
63	pcp-1	16	t6
64	pcp-1	16	t24
65	pcp-1	16	t24
66	pcp-1	16	t24
67	pcp-1	27	t1
68	pcp-1	27	t1
69	pcp-1	27	t1
70	pcp-1	27	t3
71	pcp-1	27	t3
72	pcp-1	27	t3
73	pcp-1	27	t6
74	pcp-1	27	t6
75	pcp-1	27	t6
76	pcp-1	27	t24
77	pcp-1	27	t24
78	pcp-1	27	t24
79	smd3b-1	23	t0
80	smd3b-1	23	t0
81	smd3b-1	23	t0
82	smd3b-1	23	t1
83	smd3b-1	23	t1
84	smd3b-1	23	t1
85	smd3b-1	23	t3
86	smd3b-1	23	t3
87	smd3b-1	23	t3
88	smd3b-1	23	t6
89	smd3b-1	23	t6
90	smd3b-1	23	t6
91	smd3b-1	23	t24
92	smd3b-1	23	t24
93	smd3b-1	23	t24
94	smd3b-1	16	t1
95	smd3b-1	16	t1
96	smd3b-1	16	t1
97	smd3b-1	16	t3
98	smd3b-1	16	t3
99	smd3b-1	16	t3
100	smd3b-1	16	t6
101	smd3b-1	16	t6
102	smd3b-1	16	t6
103	smd3b-1	16	t24
104	smd3b-1	16	t24
105	smd3b-1	16	t24
106	smd3b-1	27	t1
107	smd3b-1	27	t1
108	smd3b-1	27	t1
109	smd3b-1	27	t3
110	smd3b-1	27	t3
111	smd3b-1	27	t3
112	smd3b-1	27	t6
113	smd3b-1	27	t6
114	smd3b-1	27	t6
115	smd3b-1	27	t24
116	smd3b-1	27	t24
117	smd3b-1	27	t24
118	gemin2-2	23	t0
119	gemin2-2	23	t0
120	gemin2-2	23	t0
121	gemin2-2	23	t1
122	gemin2-2	23	t1
123	gemin2-2	23	t1
124	gemin2-2	23	t3
125	gemin2-2	23	t3
126	gemin2-2	23	t3
127	gemin2-2	23	t6
128	gemin2-2	23	t6
129	gemin2-2	23	t6
130	gemin2-2	23	t24
131	gemin2-2	23	t24
132	gemin2-2	23	t24
133	gemin2-2	16	t1
134	gemin2-2	16	t1
135	gemin2-2	16	t1
136	gemin2-2	16	t3
137	gemin2-2	16	t3
138	gemin2-2	16	t3
139	gemin2-2	16	t6
140	gemin2-2	16	t6
141	gemin2-2	16	t6
142	gemin2-2	16	t24
143	gemin2-2	16	t24
144	gemin2-2	16	t24
145	gemin2-2	27	t1
146	gemin2-2	27	t1
147	gemin2-2	27	t1
148	gemin2-2	27	t3
149	gemin2-2	27	t3
150	gemin2-2	27	t3
151	gemin2-2	27	t6
152	gemin2-2	27	t6
153	gemin2-2	27	t6
154	gemin2-2	27	t24
155	gemin2-2	27	t24
156	gemin2-2	27	t24
157	prmt5-1	23	t0
158	prmt5-1	23	t0
159	prmt5-1	23	t0
160	prmt5-1	23	t1
161	prmt5-1	23	t1
162	prmt5-1	23	t1
163	prmt5-1	23	t3
164	prmt5-1	23	t3
165	prmt5-1	23	t3
166	prmt5-1	23	t6
167	prmt5-1	23	t6
168	prmt5-1	23	t6
169	prmt5-1	23	t24
170	prmt5-1	23	t24
171	prmt5-1	23	t24
172	prmt5-1	16	t1
173	prmt5-1	16	t1
174	prmt5-1	16	t1
175	prmt5-1	16	t3
176	prmt5-1	16	t3
177	prmt5-1	16	t3
178	prmt5-1	16	t6
179	prmt5-1	16	t6
180	prmt5-1	16	t6
181	prmt5-1	16	t24
182	prmt5-1	16	t24
183	prmt5-1	16	t24
184	prmt5-1	27	t1
185	prmt5-1	27	t1
186	prmt5-1	27	t1
187	prmt5-1	27	t3
188	prmt5-1	27	t3
189	prmt5-1	27	t3
190	prmt5-1	27	t6
191	prmt5-1	27	t6
192	prmt5-1	27	t6
193	prmt5-1	27	t24
194	prmt5-1	27	t24
195	prmt5-1	27	t24
