## Supporting Table S2 for "Time and temperature-resolved transcriptomic analysis of *Arabidopsis* splicing-related mutants"

### Sheet: Sheet1
Table S2 - Strand-specific mRNAseq metrics.
Sample Name	% Aligned	M Aligned	% GC	M Seqs	% BP Trimmed	% GC	M Seqs
R1	0.946	50.7
R1_1			0.45	53.6	0.013	0.45	53.6
R1_2			0.46	53.6	0.014	0.46	53.6
R2	0.95	51.3
R2_1			0.45	54	0.014	0.45	54
R2_2			0.46	54	0.014	0.46	54
R3	0.945	56.5
R3_1			0.45	59.8	0.014	0.45	59.8
R3_2			0.46	59.8	0.015	0.46	59.8
R4	0.948	54.7
R4_1			0.45	57.7	0.01	0.45	57.7
R4_2			0.46	57.7	0.011	0.46	57.7
R5	0.952	47.7
R5_1			0.45	50.1	0.009	0.45	50.1
R5_2			0.46	50.1	0.01	0.46	50.1
R6	0.956	50.6
R6_1			0.45	53	0.009	0.45	52.9
R6_2			0.46	53	0.01	0.46	52.9
R7	0.949	54.6
R7_1			0.44	57.6	0.009	0.44	57.5
R7_2			0.45	57.6	0.009	0.45	57.5
R8	0.951	55
R8_1			0.45	57.8	0.008	0.45	57.8
R8_2			0.46	57.8	0.009	0.46	57.8
R9	0.95	51.1
R9_1			0.45	53.8	0.01	0.45	53.8
R9_2			0.45	53.8	0.011	0.45	53.8
R10	0.951	52.4
R10_1			0.45	55.1	0.01	0.45	55
R10_2			0.45	55.1	0.011	0.45	55
R11	0.945	52.1
R11_1			0.44	55.1	0.01	0.44	55.1
R11_2			0.45	55.1	0.011	0.45	55.1
R12	0.951	51.3
R12_1			0.45	54	0.008	0.45	54
R12_2			0.45	54	0.008	0.45	54
R13	0.951	50.2
R13_1			0.45	52.9	0.012	0.45	52.8
R13_2			0.46	52.9	0.013	0.46	52.8
R14	0.946	57.3
R14_1			0.45	60.6	0.012	0.45	60.6
R14_2			0.46	60.6	0.012	0.46	60.6
R15	0.944	49.5
R15_1			0.45	52.5	0.014	0.45	52.4
R15_2			0.46	52.5	0.013	0.46	52.4
R16	0.95	51.4
R16_1			0.45	54.2	0.009	0.45	54.2
R16_2			0.46	54.2	0.009	0.46	54.2
R17	0.949	54.4
R17_1			0.45	57.4	0.008	0.45	57.4
R17_2			0.46	57.4	0.009	0.46	57.4
R18	0.948	55
R18_1			0.45	58	0.007	0.45	58
R18_2			0.45	58	0.008	0.45	58
R19	0.947	49.7
R19_1			0.45	52.5	0.011	0.45	52.5
R19_2			0.46	52.5	0.012	0.46	52.5
R20	0.943	52.4
R20_1			0.45	55.6	0.013	0.45	55.6
R20_2			0.46	55.6	0.013	0.46	55.6
R21	0.933	51
R21_1			0.45	54.7	0.012	0.45	54.7
R21_2			0.46	54.7	0.012	0.46	54.7
R22	0.955	51.5
R22_1			0.45	54	0.007	0.45	53.9
R22_2			0.45	54	0.008	0.46	53.9
R23	0.956	47
R23_1			0.45	49.2	0.008	0.45	49.2
R23_2			0.45	49.2	0.009	0.46	49.2
R24	0.956	57.2
R24_1			0.45	59.9	0.007	0.45	59.9
R24_2			0.45	59.9	0.008	0.45	59.9
R25	0.955	52.6
R25_1			0.45	55.1	0.007	0.45	55.1
R25_2			0.46	55.1	0.008	0.46	55.1
R26	0.959	54
R26_1			0.45	56.3	0.006	0.45	56.3
R26_2			0.46	56.3	0.007	0.46	56.3
R27	0.956	56.3
R27_1			0.45	58.9	0.007	0.45	58.9
R27_2			0.46	58.9	0.008	0.46	58.9
R28	0.955	63.9
R28_1			0.46	67	0.008	0.46	66.9
R28_2			0.46	67	0.009	0.46	66.9
R29	0.955	47.9
R29_1			0.46	50.1	0.008	0.46	50.1
R29_2			0.46	50.1	0.009	0.46	50.1
R30	0.955	56.9
R30_1			0.46	59.5	0.009	0.46	59.5
R30_2			0.46	59.5	0.01	0.46	59.5
R31	0.954	53.5
R31_1			0.46	56.1	0.009	0.46	56
R31_2			0.46	56.1	0.01	0.46	56
R32	0.955	51.5
R32_1			0.46	54	0.008	0.46	54
R32_2			0.46	54	0.009	0.46	54
R33	0.953	48.4
R33_1			0.46	50.8	0.008	0.46	50.8
R33_2			0.46	50.8	0.009	0.46	50.8
R34	0.952	58.2
R34_1			0.45	61.2	0.009	0.45	61.1
R34_2			0.45	61.2	0.009	0.45	61.1
R35	0.955	63.8
R35_1			0.45	66.8	0.008	0.45	66.8
R35_2			0.45	66.8	0.009	0.46	66.8
R36	0.955	52.8
R36_1			0.45	55.3	0.009	0.45	55.3
R36_2			0.45	55.3	0.01	0.46	55.3
R37	0.957	56
R37_1			0.46	58.6	0.008	0.46	58.5
R37_2			0.46	58.6	0.009	0.46	58.5
R38	0.955	68.6
R38_1			0.45	71.9	0.007	0.45	71.8
R38_2			0.46	71.9	0.008	0.46	71.8
R39	0.956	58.3
R39_1			0.46	61.1	0.009	0.46	61
R39_2			0.46	61.1	0.01	0.46	61
R40	0.949	72
R40_1			0.45	75.9	0.008	0.45	75.9
R40_2			0.46	75.9	0.009	0.46	75.9
R41	0.947	63.1
R41_1			0.45	66.6	0.009	0.45	66.6
R41_2			0.45	66.6	0.01	0.45	66.6
R42	0.948	59.7
R42_1			0.45	63.1	0.013	0.45	63
R42_2			0.46	63.1	0.014	0.46	63
R43	0.95	54.3
R43_1			0.45	57.2	0.009	0.45	57.2
R43_2			0.45	57.2	0.01	0.46	57.2
R44	0.951	40.4
R44_1			0.45	42.5	0.011	0.45	42.5
R44_2			0.45	42.5	0.011	0.45	42.5
R45	0.948	66.6
R45_1			0.45	70.3	0.007	0.45	70.3
R45_2			0.46	70.3	0.008	0.46	70.3
R46	0.943	50.8
R46_1			0.45	53.9	0.008	0.45	53.8
R46_2			0.45	53.9	0.008	0.45	53.8
R47	0.951	63.5
R47_1			0.45	66.9	0.007	0.45	66.9
R47_2			0.45	66.9	0.008	0.45	66.9
R48	0.952	56.4
R48_1			0.45	59.3	0.008	0.45	59.2
R48_2			0.45	59.3	0.009	0.45	59.2
R49	0.95	75.6
R49_1			0.45	79.7	0.008	0.45	79.6
R49_2			0.45	79.7	0.008	0.45	79.6
R50	0.951	62.5
R50_1			0.45	65.8	0.007	0.45	65.8
R50_2			0.45	65.8	0.008	0.45	65.8
R51	0.951	50.9
R51_1			0.45	53.5	0.007	0.45	53.5
R51_2			0.45	53.5	0.008	0.45	53.5
R52	0.951	72.8
R52_1			0.45	76.6	0.006	0.45	76.5
R52_2			0.46	76.6	0.007	0.46	76.5
R53	0.949	75.9
R53_1			0.45	80	0.007	0.45	80
R53_2			0.45	80	0.008	0.46	80
R54	0.952	62.7
R54_1			0.45	65.9	0.009	0.45	65.9
R54_2			0.46	65.9	0.01	0.46	65.9
R55	0.943	56.4
R55_1			0.44	59.8	0.012	0.44	59.8
R55_2			0.45	59.8	0.013	0.45	59.8
R56	0.943	65.5
R56_1			0.45	69.5	0.009	0.45	69.5
R56_2			0.45	69.5	0.01	0.45	69.5
R57	0.945	71
R57_1			0.45	75.1	0.008	0.45	75.1
R57_2			0.45	75.1	0.009	0.45	75.1
R58_1	0.951	57.5
R58_1			0.45	60.6	0.009	0.45	60.5
R58_2			0.46	60.6	0.01	0.46	60.5
R59	0.946	51.9
R59_1			0.44	54.9	0.009	0.44	54.9
R59_2			0.45	54.9	0.01	0.45	54.9
R60	0.95	46.8
R60_1			0.45	49.2	0.009	0.45	49.2
R60_2			0.46	49.2	0.009	0.46	49.2
R61	0.953	53.7
R61_1			0.45	56.4	0.009	0.45	56.4
R61_2			0.45	56.4	0.01	0.45	56.4
R62	0.951	57.9
R62_1			0.45	60.9	0.007	0.45	60.9
R62_2			0.45	60.9	0.008	0.46	60.9
R63	0.952	53.4
R63_1			0.45	56.1	0.009	0.45	56.1
R63_2			0.45	56.1	0.009	0.45	56.1
R64	0.953	54.5
R64_1			0.45	57.2	0.008	0.45	57.2
R64_2			0.46	57.2	0.009	0.46	57.2
R65	0.953	58.9
R65_1			0.45	61.9	0.008	0.45	61.8
R65_2			0.46	61.9	0.009	0.46	61.8
R66	0.952	55.1
R66_1			0.45	57.9	0.009	0.45	57.9
R66_2			0.46	57.9	0.01	0.46	57.9
R67	0.953	56.1
R67_1			0.46	58.9	0.01	0.46	58.9
R67_2			0.46	58.9	0.011	0.46	58.9
R68	0.953	50.8
R68_1			0.46	53.3	0.01	0.46	53.3
R68_2			0.46	53.3	0.011	0.46	53.3
R69	0.953	51.5
R69_1			0.46	54.1	0.008	0.46	54.1
R69_2			0.46	54.1	0.009	0.46	54.1
R70	0.951	56.7
R70_1			0.45	59.6	0.009	0.45	59.6
R70_2			0.46	59.6	0.01	0.46	59.6
R71	0.954	51.1
R71_1			0.45	53.6	0.008	0.45	53.6
R71_2			0.46	53.6	0.009	0.46	53.6
R72	0.953	49.3
R72_1			0.45	51.8	0.008	0.45	51.8
R72_2			0.46	51.8	0.009	0.46	51.8
R73	0.953	61.5
R73_1			0.45	64.6	0.008	0.45	64.6
R73_2			0.46	64.6	0.009	0.46	64.6
R74	0.952	51.5
R74_1			0.45	54.1	0.007	0.45	54.1
R74_2			0.46	54.1	0.008	0.46	54.1
R75	0.954	54.5
R75_1			0.45	57.1	0.008	0.45	57.1
R75_2			0.46	57.1	0.009	0.46	57.1
R76	0.955	58.9
R76_1			0.46	61.6	0.009	0.46	61.6
R76_2			0.46	61.6	0.01	0.46	61.6
R77	0.954	53.7
R77_1			0.46	56.3	0.008	0.46	56.3
R77_2			0.46	56.3	0.009	0.46	56.3
R78	0.954	48.5
R78_1			0.46	50.9	0.01	0.46	50.8
R78_2			0.46	50.9	0.011	0.46	50.8
R79_1			0.45	50.3	0.012	0.45	50.2
R79_2			0.46	50.3	0.013	0.46	50.2
R80	0.941	49.7
R80_1			0.45	52.8	0.014	0.45	52.7
R80_2			0.46	52.8	0.015	0.46	52.7
R81	0.94	54.3
R81_1			0.45	57.8	0.01	0.45	57.8
R81_2			0.46	57.8	0.011	0.46	57.8
R82	0.951	66.9
R82_1			0.46	70.4	0.013	0.46	70.4
R82_2			0.46	70.4	0.014	0.46	70.4
R83	0.953	46.9
R83_1			0.45	49.2	0.011	0.45	49.2
R83_2			0.46	49.2	0.012	0.46	49.2
R84	0.953	57.2
R84_1			0.46	60.1	0.012	0.46	60.1
R84_2			0.46	60.1	0.013	0.46	60.1
R85	0.949	54.8
R85_1			0.45	57.8	0.012	0.45	57.8
R85_2			0.46	57.8	0.013	0.46	57.8
R86	0.941	57.6
R86_1			0.44	61.2	0.017	0.44	61.2
R86_2			0.46	61.2	0.018	0.46	61.2
R87	0.95	56.5
R87_1			0.46	59.5	0.015	0.46	59.5
R87_2			0.46	59.5	0.016	0.46	59.5
R88	0.947	69.1
R88_1			0.45	73	0.013	0.45	73
R88_2			0.45	73	0.014	0.45	73
R89	0.948	58
R89_1			0.45	61.2	0.014	0.45	61.2
R89_2			0.46	61.2	0.015	0.46	61.2
R90	0.952	69.9
R90_1			0.45	73.4	0.01	0.45	73.4
R90_2			0.46	73.4	0.011	0.46	73.4
R91	0.944	48.7
R91_1			0.45	51.6	0.014	0.45	51.6
R91_2			0.46	51.6	0.014	0.46	51.6
R92	0.947	50.9
R92_1			0.45	53.8	0.011	0.45	53.8
R92_2			0.46	53.8	0.012	0.46	53.8
R93	0.949	54.8
R93_1			0.45	57.7	0.01	0.45	57.7
R93_2			0.46	57.7	0.011	0.46	57.7
R94	0.943	53.3
R94_1			0.44	56.5	0.014	0.44	56.5
R94_2			0.46	56.5	0.014	0.45	56.5
R95	0.948	60.2
R95_1			0.44	63.6	0.013	0.44	63.5
R95_2			0.45	63.6	0.014	0.45	63.5
R96	0.954	63.1
R96_1			0.45	66.2	0.01	0.45	66.1
R96_2			0.46	66.2	0.01	0.46	66.1
R97	0.946	58.9
R97_1			0.44	62.4	0.01	0.44	62.3
R97_2			0.45	62.4	0.011	0.45	62.3
R98	0.948	57.2
R98_1			0.45	60.4	0.009	0.45	60.4
R98_2			0.46	60.4	0.01	0.46	60.4
R99	0.941	48.2
R99_1			0.44	51.3	0.017	0.44	51.3
R99_2			0.45	51.3	0.017	0.45	51.3
R100	0.944	51.2
R100_1			0.44	54.3	0.012	0.44	54.3
R100_2			0.45	54.3	0.013	0.45	54.3
R101	0.947	56
R101_1			0.44	59.1	0.009	0.44	59.1
R101_2			0.45	59.1	0.009	0.45	59.1
R102	0.949	50.4
R102_1			0.45	53.1	0.01	0.45	53
R102_2			0.46	53.1	0.01	0.46	53
R103	0.95	50.1
R103_1			0.45	52.8	0.009	0.45	52.8
R103_2			0.46	52.8	0.01	0.46	52.8
R104	0.949	58.3
R104_1			0.45	61.5	0.008	0.45	61.4
R104_2			0.46	61.5	0.008	0.46	61.4
R105	0.949	53.9
R105_1			0.45	56.9	0.008	0.45	56.8
R105_2			0.46	56.9	0.009	0.46	56.8
R106	0.949	54.5
R106_1			0.45	57.4	0.009	0.45	57.4
R106_2			0.46	57.4	0.01	0.46	57.4
R107	0.951	55.6
R107_1			0.46	58.4	0.009	0.46	58.4
R107_2			0.46	58.4	0.01	0.46	58.4
R108	0.953	50.4
R108_1			0.46	53	0.01	0.46	52.9
R108_2			0.46	53	0.011	0.46	52.9
R109	0.937	49
R109_1			0.46	52.3	0.017	0.45	52.3
R109_2			0.46	52.3	0.018	0.46	52.3
R110	0.93	53.6
R110_1			0.46	57.7	0.018	0.46	57.6
R110_2			0.47	57.7	0.019	0.46	57.6
R111	0.932	55.1
R111_1			0.45	59.2	0.013	0.45	59.1
R111_2			0.46	59.2	0.014	0.46	59.1
R112	0.932	48.5
R112_1			0.45	52	0.014	0.45	52
R112_2			0.46	52	0.014	0.45	52
R113	0.952	51.5
R113_1			0.45	54.1	0.009	0.45	54
R113_2			0.46	54.1	0.01	0.46	54
R114	0.95	53.2
R114_1			0.45	56.1	0.012	0.45	56
R114_2			0.46	56.1	0.012	0.46	56
R115	0.952	50.4
R115_1			0.46	52.9	0.011	0.46	52.9
R115_2			0.46	52.9	0.011	0.46	52.9
R116	0.945	54.1
R116_1			0.45	57.2	0.013	0.45	57.2
R116_2			0.46	57.2	0.014	0.46	57.2
R117	0.947	58.9
R117_1			0.45	62.2	0.014	0.45	62.2
R117_2			0.46	62.2	0.015	0.46	62.2
R118	0.943	51.5
R118_1			0.44	54.7	0.014	0.44	54.7
R118_2			0.45	54.7	0.015	0.45	54.7
R119	0.949	49.3
R119_1			0.45	52	0.011	0.45	52
R119_2			0.46	52	0.011	0.46	52
R120	0.941	48.7
R120_1			0.44	51.7	0.012	0.44	51.7
R120_2			0.45	51.7	0.012	0.45	51.7
R121	0.948	50.2
R121_1			0.45	53.1	0.011	0.45	53
R121_2			0.46	53.1	0.012	0.46	53
R122	0.946	49.3
R122_1			0.45	52.1	0.012	0.45	52.1
R122_2			0.46	52.1	0.013	0.46	52.1
R123	0.947	49.2
R123_1			0.45	52	0.01	0.45	52
R123_2			0.46	52	0.011	0.46	52
R124	0.941	50.4
R124_1			0.45	53.6	0.01	0.45	53.5
R124_2			0.46	53.6	0.011	0.46	53.5
R125	0.945	49.5
R125_1			0.45	52.4	0.01	0.45	52.3
R125_2			0.46	52.4	0.011	0.46	52.3
R126	0.944	48.6
R126_1			0.45	51.5	0.01	0.45	51.5
R126_2			0.46	51.5	0.011	0.46	51.5
R127	0.942	49.3
R127_1			0.44	52.4	0.012	0.44	52.4
R127_2			0.45	52.4	0.012	0.45	52.4
R128	0.942	49.7
R128_1			0.44	52.8	0.012	0.44	52.7
R128_2			0.45	52.8	0.012	0.45	52.7
R129	0.94	48.6
R129_1			0.45	51.8	0.013	0.45	51.7
R129_2			0.45	51.8	0.013	0.45	51.7
R130	0.947	52.1
R130_1			0.45	55.1	0.012	0.45	55
R130_2			0.46	55.1	0.012	0.46	55
R131	0.942	50.6
R131_1			0.45	53.8	0.009	0.45	53.7
R131_2			0.46	53.8	0.01	0.46	53.7
R132	0.941	49.8
R132_1			0.44	52.9	0.011	0.44	52.9
R132_2			0.46	52.9	0.011	0.46	52.9
R133	0.932	49.4
R133_1			0.44	53	0.011	0.44	53
R133_2			0.45	53	0.011	0.45	53
R134	0.941	50.4
R134_1			0.44	53.5	0.01	0.44	53.5
R134_2			0.45	53.5	0.011	0.45	53.5
R135	0.931	50.4
R135_1			0.44	54.1	0.01	0.44	54.1
R135_2			0.45	54.1	0.01	0.45	54.1
R136	0.933	49.6
R136_1			0.44	53.2	0.01	0.44	53.1
R136_2			0.45	53.2	0.011	0.45	53.1
R137	0.928	50.5
R137_1			0.44	54.4	0.009	0.44	54.4
R137_2			0.45	54.4	0.009	0.45	54.4
R138	0.938	50.6
R138_1			0.45	54	0.01	0.45	53.9
R138_2			0.45	54	0.01	0.45	53.9
R139	0.935	52.4
R139_1			0.44	56.1	0.01	0.44	56.1
R139_2			0.45	56.1	0.011	0.45	56.1
R140	0.932	50.8
R140_1			0.44	54.6	0.01	0.44	54.6
R140_2			0.45	54.6	0.01	0.45	54.6
R141	0.93	51.2
R141_1			0.44	55.1	0.014	0.44	55.1
R141_2			0.45	55.1	0.014	0.45	55.1
R142	0.948	49.6
R142_1			0.45	52.3	0.011	0.45	52.3
R142_2			0.45	52.3	0.011	0.45	52.3
R143	0.943	51.6
R143_1			0.45	54.7	0.01	0.45	54.7
R143_2			0.45	54.7	0.01	0.45	54.7
R144	0.941	50.8
R144_1			0.44	54	0.01	0.44	54
R144_2			0.45	54	0.01	0.45	54
R145	0.946	51
R145_1			0.44	53.9	0.01	0.44	53.9
R145_2			0.45	53.9	0.01	0.45	53.9
R146	0.949	59.5
R146_1			0.45	62.7	0.009	0.45	62.7
R146_2			0.45	62.7	0.01	0.45	62.7
R147	0.943	52.5
R147_1			0.45	55.7	0.008	0.45	55.6
R147_2			0.46	55.7	0.009	0.46	55.6
R148	0.945	52.8
R148_1			0.45	55.9	0.008	0.45	55.9
R148_2			0.46	55.9	0.008	0.46	55.9
R149	0.941	47.1
R149_1			0.45	50.1	0.009	0.45	50.1
R149_2			0.46	50.1	0.01	0.46	50.1
R150	0.947	52.7
R150_1			0.45	55.7	0.009	0.45	55.7
R150_2			0.46	55.7	0.01	0.46	55.7
R151	0.947	57.9
R151_1			0.45	61.2	0.008	0.45	61.1
R151_2			0.45	61.2	0.009	0.45	61.1
R152	0.946	51.7
R152_1			0.45	54.7	0.009	0.45	54.6
R152_2			0.45	54.7	0.009	0.45	54.6
R153	0.934	51.8
R153_1			0.44	55.6	0.013	0.44	55.5
R153_2			0.45	55.6	0.013	0.45	55.5
R154	0.948	51.5
R154_1			0.45	54.3	0.012	0.45	54.3
R154_2			0.46	54.3	0.013	0.46	54.3
R155	0.949	52.7
R155_1			0.45	55.6	0.011	0.45	55.5
R155_2			0.46	55.6	0.012	0.46	55.5
R156	0.947	52.1
R156_1			0.45	55.1	0.011	0.45	55.1
R156_2			0.46	55.1	0.012	0.46	55.1
R157	0.943	51.5
R157_1			0.45	54.7	0.012	0.45	54.7
R157_2			0.46	54.7	0.012	0.46	54.7
R158	0.938	51.8
R158_1			0.45	55.3	0.012	0.45	55.3
R158_2			0.46	55.3	0.013	0.46	55.3
R159	0.932	51.3
R159_1			0.45	55.1	0.021	0.45	55.1
R159_2			0.46	55.1	0.022	0.46	55.1
R160	0.934	49.6
R160_1			0.45	53.2	0.013	0.45	53.2
R160_2			0.46	53.2	0.014	0.46	53.2
R161	0.937	48.9
R161_1			0.45	52.2	0.009	0.45	52.1
R161_2			0.46	52.2	0.01	0.46	52.1
R162	0.933	52.8
R162_1			0.45	56.6	0.011	0.45	56.5
R162_2			0.46	56.6	0.012	0.46	56.5
R163	0.93	48.7
R163_1			0.45	52.4	0.011	0.45	52.4
R163_2			0.46	52.4	0.012	0.46	52.4
R164	0.937	48.8
R164_1			0.45	52.1	0.012	0.45	52.1
R164_2			0.46	52.1	0.013	0.46	52.1
R165	0.943	52.4
R165_1			0.45	55.6	0.01	0.45	55.6
R165_2			0.46	55.6	0.011	0.46	55.6
R166	0.934	53.6
R166_1			0.44	57.4	0.014	0.44	57.4
R166_2			0.45	57.4	0.015	0.45	57.4
R167	0.935	52.7
R167_1			0.45	56.4	0.011	0.44	56.4
R167_2			0.46	56.4	0.012	0.46	56.4
R168	0.933	51.2
R168_1			0.45	54.8	0.014	0.45	54.8
R168_2			0.46	54.8	0.015	0.45	54.8
R169	0.939	60.1
R169_1			0.45	64	0.012	0.45	64
R169_2			0.46	64	0.013	0.46	64
R170	0.938	49.9
R170_1			0.45	53.2	0.013	0.45	53.2
R170_2			0.46	53.2	0.014	0.46	53.2
R171	0.941	47.9
R171_1			0.45	50.9	0.01	0.45	50.9
R171_2			0.46	50.9	0.011	0.46	50.9
R172	0.935	57.8
R172_1			0.45	61.9	0.009	0.45	61.8
R172_2			0.46	61.9	0.01	0.46	61.8
R173	0.937	54.8
R173_1			0.45	58.5	0.009	0.45	58.5
R173_2			0.46	58.5	0.01	0.46	58.5
R174	0.938	51.8
R174_1			0.45	55.3	0.007	0.45	55.3
R174_2			0.46	55.3	0.008	0.46	55.3
R175	0.937	47.4
R175_1			0.45	50.6	0.009	0.45	50.6
R175_2			0.45	50.6	0.01	0.45	50.6
R176	0.942	48.5
R176_1			0.44	51.5	0.009	0.44	51.5
R176_2			0.45	51.5	0.01	0.45	51.5
R177	0.942	48.7
R177_1			0.45	51.8	0.01	0.45	51.7
R177_2			0.45	51.8	0.011	0.45	51.7
R178	0.937	52.4
R178_1			0.44	55.9	0.008	0.44	55.9
R178_2			0.45	55.9	0.008	0.45	55.9
R179	0.936	55.1
R179_1			0.44	58.9	0.009	0.44	58.8
R179_2			0.45	58.9	0.009	0.45	58.8
R180	0.937	51.4
R180_1			0.43	55	0.01	0.43	54.9
R180_2			0.45	55	0.01	0.45	54.9
R181	0.947	50.7
R181_1			0.45	53.5	0.009	0.45	53.5
R181_2			0.45	53.5	0.01	0.45	53.5
R182	0.94	50.1
R182_1			0.44	53.3	0.012	0.44	53.3
R182_2			0.45	53.3	0.011	0.45	53.3
R183	0.942	49.3
R183_1			0.44	52.4	0.011	0.44	52.4
R183_2			0.45	52.4	0.012	0.45	52.4
R184	0.931	50.3
R184_1			0.46	54.3	0.016	0.46	54
R184_2			0.46	54.3	0.013	0.46	54
R185	0.933	49.3
R185_1			0.46	52.8	0.008	0.46	52.8
R185_2			0.46	52.8	0.009	0.46	52.8
R186	0.934	57.8
R186_1			0.45	62	0.011	0.45	61.9
R186_2			0.46	62	0.012	0.46	61.9
R187	0.937	73.1
R187_1			0.45	78.1	0.009	0.45	78
R187_2			0.46	78.1	0.01	0.46	78
R188	0.946	55.1
R188_1			0.45	58.3	0.008	0.45	58.2
R188_2			0.46	58.3	0.009	0.46	58.2
R189	0.945	77.5
R189_1			0.45	82	0.011	0.45	82
R189_2			0.46	82	0.012	0.46	82
R190	0.94	64.5
R190_1			0.45	68.6	0.009	0.45	68.6
R190_2			0.45	68.6	0.01	0.45	68.6
R191	0.938	58.6
R191_1			0.44	62.5	0.008	0.44	62.5
R191_2			0.45	62.5	0.009	0.45	62.5
R192	0.948	68.4
R192_1			0.46	72.2	0.01	0.46	72.1
R192_2			0.46	72.2	0.011	0.46	72.1
R193	0.944	54.2
R193_1			0.45	57.4	0.012	0.45	57.4
R193_2			0.46	57.4	0.013	0.46	57.4
R194	0.942	73.7
R194_1			0.45	78.2	0.011	0.45	78.2
R194_2			0.46	78.2	0.012	0.46	78.2
R195	0.944	46.9
R195_1			0.45	49.7	0.012	0.45	49.7
R195_2			0.46	49.7	0.013	0.46	49.7
