## Supporting Table S7 for "Time and temperature-resolved transcriptomic analysis of *Arabidopsis* splicing-related mutants"

### Sheet: Sheet1
Table S7 - LUX transcripts (mean) TPM values.
Col-0	16oC_t1	16oC_t3	16oC_t6	16oC_t24	23oC_t1	23oC_t3	23oC_t6	23oC_t24	27oC_t1	27oC_t3	27oC_t6	27oC_t24
AT3G46640.2	6.641714666666666	7.119300666666667	5.750177333333333	2.454772666666667	14.8621	29.5072	34.557484333333335	7.38302	11.459921333333334	23.692361000000002	50.315250999999996	5.0627466666666665
AT3G46640.3	0.020271333333333332	0	0	0	0.039032333333333336	0.182868	0.021402	0	0	0.088017	0.11713766666666665	0
AT3G46640_ID1	15.732001666666667	49.25182266666667	26.6596	7.449556666666667	3.84185	4.792068333333333	5.198126333333334	2.2859926666666666	4.1535	15.072545333333332	21.180253333333333	1.8102956666666667
AT3G46640_JC3	0	0	0	0.16113433333333335	0	0.060702	0.10081666666666667	0.12537633333333334	0	0.037616000000000004	0.076089	0.21212033333333333
AT3G46640_P1	9.948041333333334	14.7023	8.789586666666667	2.223170666666667	5.368541666666666	10.667770666666668	9.826924333333332	1.4236333333333333	1.7413683333333332	5.48639	10.037138666666666	1.07975
pcp-1
AT3G46640.2	3.8193126666666664	3.4061870000000005	2.01241	0.4442836666666667	5.390530000000001	18.903739666666667	18.3634	4.065419333333334	9.45105	24.185125333333332	31.88911733333333	4.2038866666666665
AT3G46640.3	0	0	0	0	0	0	0.017909666666666667	0	0.023151333333333333	0	0.021053000000000002	0
AT3G46640_ID1	16.516672333333336	34.67045066666667	28.574114666666663	6.40051	7.267714000000001	20.115497666666666	24.137348666666668	2.511944666666667	7.42095	22.269992333333334	36.59563766666667	3.95029
AT3G46640_JC3	0.23053166666666666	0.0916293	0	0	0.082933	0.22223666666666667	0.12947433333333333	0	0.0887703	0.213292	0.041858	0
AT3G46640_P1	12.7096	19.910713666666666	11.264209333333334	1.9501876666666667	4.477689333333333	13.007096333333335	10.5627	1.5986006666666668	2.1923516666666667	9.306614666666666	10.1004	1.4471136666666666
smd3b-1
AT3G46640.2	3.6351859999999996	5.855818666666667	5.442367666666667	2.6400763333333335	3.4726916666666665	11.9841	15.2329	3.1505940000000003	5.89485	15.580536666666667	26.3281	3.7749523333333332
AT3G46640.3	0.0548653	0	0	0.0445437	0.18841066666666664	0.18572433333333335	0.194194	0	0	0.16046533333333335	0.23009733333333335	0
AT3G46640_ID1	13.311579666666667	23.636959333333333	14.762385666666667	3.0685526666666667	7.449470333333334	16.508425666666668	19.659833000000003	2.9575433333333336	9.17299	17.0559	20.57011266666667	3.262719333333333
AT3G46640_JC3	0.027064666666666667	0.027945666666666664	0.02111	0.0383707	0	0.162111	0.14382399999999998	0	0.028382333333333332	0.027067333333333332	0.38211766666666663	0.020070666666666667
AT3G46640_P1	9.84769	19.236258666666668	12.6874	2.280939333333333	2.980503666666667	11.348087999999999	11.474059666666667	1.9157443333333333	3.1818096666666666	8.000817666666666	10.134885333333333	1.1774586666666667
gemin2-2
AT3G46640.2	2.3226	4.4959	4.68081	2.30946	4.43463	14.3901	17.2702	3.95258	8.06739	19.6051	21.5272	3.52986
AT3G46640.3	0	0	0	0	0.0962877	0.093046	0.140715	0	0.0166577	0.252946	0.0128033	0
AT3G46640_ID1	13.4216	25.6452	11.0912	3.56916	10.2505	27.9338	14.6298	3.50166	6.79312	19.6192	22.1301	3.75308
AT3G46640_JC3	0.116017	0.178641	0.0923467	0	0	0	0.0896847	0.0542083	0	0.0767413	0.157344	0
AT3G46640_P1	10.0168	21.9778	17.4201	2.75693	3.47885	12.4678	11.0297	2.32809	3.68097	9.80325	12.1974	1.89253
prmt5-1
AT3G46640.2	1.76934	2.2035	4.25577	0.375056	4.00843	8.83084	18.3656	2.51659	4.70629	10.1802	38.6669	3.2317
AT3G46640.3	0	0	0	0	0	0	0.166681	0	0	0.113332	0.042623	0
AT3G46640_ID1	9.2932	18.0898	13.4604	2.81511	0.634424	4.24951	25.8076	0.598925	0	4.62508	16.5492	0.752708
AT3G46640_JC3	0.0441133	0	0	0.0555083	0	0.1357	0.027586	0	0.0871587	0	0.368632	0
AT3G46640_P1	4.65203	11.782	15.9108	1.55867	1.17984	3.68527	16.7962	0.971734	1.04196	3.24731	15.3122	0.793117
	gemin2.2.X16.t1	gemin2.2.X16.t3	gemin2.2.X16.t6	gemin2.2.X16.t24	gemin2.2.X23.t1	gemin2.2.X23.t3	gemin2.2.X23.t6	gemin2.2.X23.t24	gemin2.2.X27.t1	gemin2.2.X27.t3	gemin2.2.X27.t6	gemin2.2.X27.t24
AT3G46640.2	2.3226013333333335	4.495897333333334	4.680809333333333	2.309456666666667	4.434631333333333	14.390113666666666	17.270223666666666	3.952576666666667	8.067385999999999	19.605085666666668	21.52717233333333	3.52986
AT3G46640.3	0	0	0	0	0.0962877	0.093046	0.14071466666666668	0	0.016657666666666664	0.252946	0.012803333333333333	0
AT3G46640_ID1	13.421569666666668	25.6452	11.091169666666667	3.5691613333333336	10.250511333333334	27.933833333333336	14.6298	3.501663666666667	6.79312	19.6192	22.130094999999997	3.7530826666666663
AT3G46640_JC3	0.11601733333333332	0.17864133333333332	0.0923467	0	0	0	0.0896847	0.0542083	0	0.0767413	0.15734366666666666	0
AT3G46640_P1	10.016802333333333	21.977817333333334	17.4201	2.7569316666666666	3.4788539999999997	12.467782666666666	11.029688333333334	2.3280856666666665	3.68097	9.803245333333335	12.197409333333333	1.8925313333333333
	prmt5.1.X16.t1	prmt5.1.X16.t3	prmt5.1.X16.t6	prmt5.1.X16.t24	prmt5.1.X23.t1	prmt5.1.X23.t3	prmt5.1.X23.t6	prmt5.1.X23.t24	prmt5.1.X27.t1	prmt5.1.X27.t3	prmt5.1.X27.t6	prmt5.1.X27.t24
AT3G46640.2	1.76934	2.2035	4.255766333333333	0.3750556666666667	4.00843	8.83084	18.365570666666667	2.5165943333333334	4.706287333333333	10.180223666666667	38.6669	3.2317020000000003
AT3G46640.3	0	0	0	0	0	0	0.16668133333333335	0	0	0.11333166666666666	0.042623	0
AT3G46640_ID1	9.293197666666666	18.089838333333333	13.460389666666666	2.8151093333333335	0.634424	4.249505666666667	25.807554333333332	0.5989253333333333	0	4.625084666666667	16.549156666666665	0.752708
AT3G46640_JC3	0.0441133	0	0	0.055508333333333326	0	0.13570033333333334	0.027586	0	0.0871587	0	0.36863166666666664	0
AT3G46640_P1	4.65203	11.781987333333333	15.9108	1.55867	1.1798446666666667	3.6852733333333334	16.796249666666668	0.971734	1.0419623333333332	3.247310666666667	15.312190999999999	0.7931173333333333
